# Genome-wide analysis identifies Homothorax and Extradenticle as regulators of insulin in *Drosophila* Insulin-Producing cells

**DOI:** 10.1101/2022.01.24.477491

**Authors:** M. Winant, K. Buhler, J. Clements, S. De Groef, K. Hens, V Vulsteke, P. Callaerts

**Affiliations:** Laboratory of Behavioral and Developmental Genetics, Department of Human Genetics, KU Leuven - University of Leuven, Herestraat 49, Box 610, B-3000, Leuven, Belgium; Centre for Functional Genomics, Department of Biological and Medical Sciences, Faculty of Health and Life Sciences, Oxford Brookes University, Headington Campus, Oxford, OX3 0BP, UK

## Abstract

*Drosophila* Insulin-Producing Cells (IPCs) are the main production site of the *Drosophila* Insulin-like peptides or Dilps which have key roles in regulating growth, development, reproduction, lifespan and metabolism. To better understand the signalling pathways and transcriptional networks that are active in the IPCs we queried publicly available transcriptome data of over 180 highly inbred fly lines for *dilp* expression and used this as the input for a Genome-wide association study (GWAS). This resulted in the identification of variants in 125 genes that were associated with variation in *dilp* expression. The function of 57 of these genes in the IPCs was tested using an RNAi-based approach. We found that IPC-specific depletion of most genes resulted in differences in expression of one or more of the *dilps*. We then elaborated further on *homothorax*, one of the candidate genes with the strongest effect on *dilp* expression. We found that Homothorax and its binding partner Extradenticle are involved in regulating *dilp2, -3* and *-5* expression and that genetic depletion of both transcription factors leads to phenotypes associated with reduced insulin signalling. Furthermore, we provide evidence that other transcription factors involved in eye development are also functional in the IPCs. In conclusion, we showed that this GWAS approach using gene expression levels as input identified genetic regulators implicated in IPC function and *dilp* expression.
