## Supplemental File 1 for "Genome-wide analysis identifies Homothorax and Extradenticle as regulators of insulin in *Drosophila* Insulin-Producing cells"

### Sheet: dilp2
DGRP line number	male dilp2 expression	female dilp2 expression
21	44.032	34.725
26	39.546	31.644
28	62.869	28.093
38	45.294	23.821
40	49.066	24.08
41	38.226	38.151
42	46.621	27.008
45	59.488	30.428
49	52.862	27.517
57	48.641	29.797
59	42.238	33.351
69	49.632	25.629
101	42.956	23.346
105	48.151	53.279
109	35.205	33.635
129	35.406	27.785
136	48.066	27.781
138	52.228	28.222
73	34.591	22.944
75	39.187	47.086
83	43.242	46.262
85	53.045	27.421
88	44.753	30.98
91	43.023	26.457
93	36.738	30.631
142	47.79	28.667
149	38.561	25.395
153	30.377	33.906
158	34.6	28.09
161	62.384	52.422
176	37.772	44.752
177	33.004	32.8
181	36.76	26.313
189	76.601	50.476
195	47.727	20.63
208	46.593	32.027
217	50.569	48.82
223	33.811	38.596
227	48.31	20.859
228	45.969	28.872
229	54.946	23.21
233	44.636	23.07
235	46.333	33.071
237	29.908	47.594
239	50.863	30.893
256	57.613	18.863
280	71.02	16.044
287	44.03	45.176
301	47.774	22.72
303	38.817	37.587
304	48.641	53.555
306	26.18	27.814
307	41.04	23.433
309	29.094	23.237
310	55.274	32.862
313	29.379	45.489
315	56.16	53.57
317	48.389	34.278
318	44.156	42.338
320	51.877	54.364
321	38.641	23.355
324	50.584	41.448
325	53.313	27.655
332	39.215	25.017
335	66.595	31.287
336	39.849	26.372
338	42.709	77.435
340	32.691	28.683
350	38.784	32.934
352	79.048	19.512
356	37.392	32.98
357	34.42	21.776
358	55.974	18.388
359	33.589	33.422
360	35.547	40.014
361	39.794	39.104
362	39.986	25.645
365	51.424	69.476
367	72.06	54.817
370	41.692	26.889
371	44.836	47.807
373	36.194	32.232
374	24.848	24.474
375	19.314	23.089
377	46.496	19.304
379	34.171	27.986
380	54.706	24.176
381	52.863	33.1
382	39.697	29.742
383	67.651	27.858
385	29.715	47.698
386	43.388	53.034
391	56.701	30.229
392	57.394	41.014
399	32.039	41.377
405	21.436	51.755
406	45.876	28.426
409	35.235	24.319
426	57.292	27.43
427	39.247	29.264
437	31.171	30.278
439	59.758	26.869
440	44.331	31.456
441	38.553	51.93
443	39.516	31.195
461	37.647	47.804
486	37.7	23.135
491	35.458	42.339
492	42.838	26.097
502	32.661	24.862
508	39.757	28.021
509	54.178	25.227
517	65.248	20.511
530	35.178	51.27
531	50.008	33.515
535	39.471	29.843
555	46.6	47.797
563	52.625	33.884
584	48.543	13.081
589	43.804	40.541
595	47.176	29.242
639	50.343	28.816
642	39.324	37.814
646	33.191	25.236
703	38.637	23.541
705	50.235	28.23
707	37.689	27.419
712	58.629	44.448
714	31.826	21.036
716	44.377	27.383
721	50.924	65.498
727	63.947	26.346
730	43.773	36.15
732	31.977	20.511
737	34.314	23.934
738	64.449	18.605
748	49.878	32.312
757	33.988	16.286
761	39.418	42.92
765	25.96	36.96
774	41.802	33.805
776	43.408	36.739
783	52.554	41.021
786	27.116	36.225
787	45.412	56.699
790	48.525	27.485
796	38.711	30.996
799	31.516	45.002
801	28.643	25.588
802	32.337	43.5
804	37.392	25.213
805	29.4	24.247
808	32.186	38.725
810	41.853	31.91
812	29.195	40.677
818	37.273	44.404
819	38.466	25.363
820	38.61	42.697
821	30.57	40.402
822	33.25	35.118
832	53.815	26.14
837	63.617	32.886
843	37.846	34.192
849	55.426	22.578
850	35.424	25.679
852	42.563	41.429
853	37.715	28.531
855	36.51	45.84
857	33.791	44.96
859	38.418	55.151
861	56.914	54.099
879	42.654	34.518
882	34.835	38.391
884	29.346	23.727
887	52.293	26.148
892	51.946	26.914
894	50.865	23.385
897	51.881	54.359
900	54.633	41.671
907	38.69	41.761
908	30.252	21.527
911	52.239	36.601

### Sheet: dilp3
DGRP line number	male dilp3 expression	female dilp3 expression
21	8.908	6.376
26	8.998	7.494
28	9.604	10.255
38	9.892	17.056
40	16.904	7.977
41	17.704	9.024
42	8.89	8.646
45	9.272	8.625
49	15.029	9.558
57	8.293	8.772
59	13.587	15.016
69	7.52	6.905
101	7.859	7.695
105	10.834	11.042
109	6.658	8.821
129	14.293	8.592
136	17.193	11.124
138	21.285	10.206
73	12.693	10.049
75	8.8	7.629
83	7.794	8.135
85	7.8	7.835
88	9.876	7.416
91	11.615	8.37
93	34.894	8.058
142	12.324	11
149	7.851	9.43
153	9.062	11.699
158	9.584	14.373
161	8.251	12.014
176	7.02	9.455
177	13.194	6.941
181	15.087	10.213
189	8.147	8.421
195	9.664	8.911
208	9.926	10.45
217	8.026	8.133
223	8.093	10.787
227	11.806	7.484
228	20.076	7.854
229	9.087	8.598
233	13.887	8.57
235	10.39	7.994
237	9.196	11.475
239	7.638	8.745
256	9.35	8.16
280	13.463	12.913
287	9.047	9.85
301	11.088	7.556
303	12.457	10.482
304	12.792	10.745
306	11.621	8.874
307	7.752	9.376
309	11.714	7.284
310	15.388	9.8
313	9.971	9.66
315	21.246	11.061
317	9.039	5.883
318	8.924	8.836
320	10.057	13.427
321	7.684	7.578
324	12.057	15.543
325	19.745	7.449
332	8.469	6.434
335	11.036	15.094
336	11.212	6.991
338	9.772	6.336
340	10.738	8.753
350	7.562	8.913
352	25.951	11.816
356	6.29	6.455
357	24.677	9.945
358	12.538	9.346
359	10.29	16.141
360	19.952	14.188
361	8.619	8.537
362	7.48	8.963
365	21.133	9.963
367	10.638	8.542
370	16.31	7.819
371	11.016	7.655
373	9.481	12.576
374	7.907	7.174
375	13.447	10.479
377	9.602	8.907
379	8.782	10.284
380	12.761	6.707
381	6.051	7.697
382	13.99	15.282
383	10.715	10.977
385	7.342	6.349
386	9.457	7.534
391	11.207	9.606
392	9.431	16.895
399	8.767	11.592
405	10.115	9.536
406	6.734	8.081
409	11.71	8.537
426	8.478	8.496
427	8.57	10.68
437	23.165	6.203
439	12.186	8.092
440	9.516	10.519
441	8.975	12.179
443	12.327	8.073
461	7.796	14.852
486	21.815	7.723
491	20.362	10.194
492	10.93	11.301
502	14.389	17.254
508	9.861	9.12
509	10.2	8.32
517	14.414	10.049
530	9.537	12.697
531	33.25	7.353
535	15.765	10.702
555	8.122	6.643
563	8.021	7.318
584	7.211	9.728
589	11.059	8.152
595	11.044	8.205
639	10.014	9.91
642	13.359	6.215
646	15.367	6.171
703	20.944	10.564
705	11.962	9.815
707	9.223	6.342
712	8.025	7.057
714	14.55	6.304
716	6.754	9.314
721	8.836	11.825
727	10.477	9.263
730	16.5	10.248
732	11.753	8.809
737	7.622	11.569
738	10.308	7.176
748	12.249	6.421
757	7.815	7.65
761	8.616	10.907
765	10.339	7.894
774	8.129	13.425
776	8.743	8.159
783	7.116	6.554
786	8.027	13.962
787	9.474	7.885
790	10.728	12.785
796	8.229	11.136
799	10.166	7.668
801	8.955	8.3
802	12.181	9.52
804	16.857	12.208
805	13.529	11.015
808	12.741	10.429
810	10.05	10.875
812	8.369	6.402
818	10.864	9.924
819	8.89	7.434
820	10.928	7.458
821	10.51	6.999
822	9.988	10.668
832	9.376	8.329
837	9.409	9.366
843	9.988	10.437
849	8.777	6.184
850	16.247	15.088
852	6.479	12.589
853	8.011	8.255
855	8.966	12.793
857	13.357	9.382
859	11.214	14.482
861	7.631	10.355
879	11.663	11.069
882	16.864	10.151
884	8.379	10.516
887	10.843	9.793
892	6.434	8.21
894	18.716	6.602
897	14.911	13.322
900	12.446	9.552
907	8.013	7.052
908	6.566	10.063
911	7.466	11.953
913	9.373	16.908

### Sheet: dilp5
DGRP line number	male dilp5 expression	female dilp5 expression
21	44.032	34.725
26	39.546	31.644
28	62.869	28.093
38	45.294	23.821
40	49.066	24.08
41	38.226	38.151
42	46.621	27.008
45	59.488	30.428
49	52.862	27.517
57	48.641	29.797
59	42.238	33.351
69	49.632	25.629
101	42.956	23.346
105	48.151	53.279
109	35.205	33.635
129	35.406	27.785
136	48.066	27.781
138	52.228	28.222
73	34.591	22.944
75	39.187	47.086
83	43.242	46.262
85	53.045	27.421
88	44.753	30.98
91	43.023	26.457
93	36.738	30.631
142	47.79	28.667
149	38.561	25.395
153	30.377	33.906
158	34.6	28.09
161	62.384	52.422
176	37.772	44.752
177	33.004	32.8
181	36.76	26.313
189	76.601	50.476
195	47.727	20.63
208	46.593	32.027
217	50.569	48.82
223	33.811	38.596
227	48.31	20.859
228	45.969	28.872
229	54.946	23.21
233	44.636	23.07
235	46.333	33.071
237	29.908	47.594
239	50.863	30.893
256	57.613	18.863
280	71.02	16.044
287	44.03	45.176
301	47.774	22.72
303	38.817	37.587
304	48.641	53.555
306	26.18	27.814
307	41.04	23.433
309	29.094	23.237
310	55.274	32.862
313	29.379	45.489
315	56.16	53.57
317	48.389	34.278
318	44.156	42.338
320	51.877	54.364
321	38.641	23.355
324	50.584	41.448
325	53.313	27.655
332	39.215	25.017
335	66.595	31.287
336	39.849	26.372
338	42.709	77.435
340	32.691	28.683
350	38.784	32.934
352	79.048	19.512
356	37.392	32.98
357	34.42	21.776
358	55.974	18.388
359	33.589	33.422
360	35.547	40.014
361	39.794	39.104
362	39.986	25.645
365	51.424	69.476
367	72.06	54.817
370	41.692	26.889
371	44.836	47.807
373	36.194	32.232
374	24.848	24.474
375	19.314	23.089
377	46.496	19.304
379	34.171	27.986
380	54.706	24.176
381	52.863	33.1
382	39.697	29.742
383	67.651	27.858
385	29.715	47.698
386	43.388	53.034
391	56.701	30.229
392	57.394	41.014
399	32.039	41.377
405	21.436	51.755
406	45.876	28.426
409	35.235	24.319
426	57.292	27.43
427	39.247	29.264
437	31.171	30.278
439	59.758	26.869
440	44.331	31.456
441	38.553	51.93
443	39.516	31.195
461	37.647	47.804
486	37.7	23.135
491	35.458	42.339
492	42.838	26.097
502	32.661	24.862
508	39.757	28.021
509	54.178	25.227
517	65.248	20.511
530	35.178	51.27
531	50.008	33.515
535	39.471	29.843
555	46.6	47.797
563	52.625	33.884
584	48.543	13.081
589	43.804	40.541
595	47.176	29.242
639	50.343	28.816
642	39.324	37.814
646	33.191	25.236
703	38.637	23.541
705	50.235	28.23
707	37.689	27.419
712	58.629	44.448
714	31.826	21.036
716	44.377	27.383
721	50.924	65.498
727	63.947	26.346
730	43.773	36.15
732	31.977	20.511
737	34.314	23.934
738	64.449	18.605
748	49.878	32.312
757	33.988	16.286
761	39.418	42.92
765	25.96	36.96
774	41.802	33.805
776	43.408	36.739
783	52.554	41.021
786	27.116	36.225
787	45.412	56.699
790	48.525	27.485
796	38.711	30.996
799	31.516	45.002
801	28.643	25.588
802	32.337	43.5
804	37.392	25.213
805	29.4	24.247
808	32.186	38.725
810	41.853	31.91
812	29.195	40.677
818	37.273	44.404
819	38.466	25.363
820	38.61	42.697
821	30.57	40.402
822	33.25	35.118
832	53.815	26.14
837	63.617	32.886
843	37.846	34.192
849	55.426	22.578
850	35.424	25.679
852	42.563	41.429
853	37.715	28.531
855	36.51	45.84
857	33.791	44.96
859	38.418	55.151
861	56.914	54.099
879	42.654	34.518
882	34.835	38.391
884	29.346	23.727
887	52.293	26.148
892	51.946	26.914
894	50.865	23.385
897	51.881	54.359
900	54.633	41.671
907	38.69	41.761
908	30.252	21.527
911	52.239	36.601
