## Supplemental File 3 for "Genome-wide analysis identifies Homothorax and Extradenticle as regulators of insulin in *Drosophila* Insulin-Producing cells"

### Sheet: Genes tested
CG number	Gene name	Detected in which GWA	Bloomington # RNAi line	Expression adult IPCs (TPM)
CG12199	kek5	dilp2 female	40830	11.3721
CG1688	CG1688	dilp2 female	25809	8.24018
CG9397	jing	dilp2 female	55633	2.24012
CG33970	CG33970	dilp2 female	60135	28.4943
CG5912	arr	dilp2 female	53342	0.848445
CG43340	CG43340	dilp2 female and dilp2 male	33349	17.1262
CG42611	mgl	dilp2 female	33940	21.1048
CG34379	Shrm	dilp2 female	40942	4.81037
CG32982	CG32982	dilp2 female	64555	52.7772
CG43286	cnc	dilp2 female	40854	31.6116
CG42543	Mp	dilp2 male	52981	16.6796
CG8339	sfl	dilp2 male	34601	5.0456
CG17064	mars	dilp2 male	33929	1.15085
CG43367	CG43367	dilp2 male	42754	2.04077
CG10249	Kank	dilp2 male	33432	19.8152
CG10571	ara	dilp3 female	27060	0.104829
CG7535	GluClalpha	dilp3 female dilp5 female	53356	35.1074
CG7378	CG7378	dilp3 male	65921	145.346
CG7438	Myo31DF	dilp3 male	33971	6.08835
CG9755	pum	dilp3 male	38241	70.7712
CG32451	SPoCk	dilp3 male	44040	67.9169
CG42376	CG42376	dilp3 male	58223	101.558
CG33298	CG33298	dilp3 male	51841	1.32266
CG11051	Nplp2	dilp3 male	53967	22566.8
CG42677	wb	dilp3 male	29559	0.749448
CG14026	tkv	dilp3 male	31041	5.9821
CG2254	Ldsdh1	dilp3 male	50999	78.2969
CG10497	sdc	dilp3 male	51723	235.884
CG32180	Eip74EF	dilp3 male	29353	5.91207
CG3971	Baldspot	dilp3 male	44101	286.82
CG11352	jim	dilp3 male	42662	77.2187
CG43743	GluRIB	dilp3 male	41985	13.2287
CG43722	esn	dilp3 male	34371	3.6973
CG4154	Gyc88E	dilp3 male	28608	0.722195
CG6282	CG6282	dilp5 female	64660	16.5211
CG42281	bun	dilp5 female	28322	264.031
CG43744	bru3	dilp5 female	43318	73.7615
CG43078	CG43078	dilp5 female	62403	5.78364
CG5316	CG5316	dilp5 female	56877	19.6624
CG33087	LRP1	dilp5 female	44579	1.41634
CG3327	E23	dilp5 female	26252	0.577161
CG6703	CASK	dilp5 female	32857	89.3805
CG31762	bru1	dilp5 female	38983	12.8869
CG10443	Lar	dilp5 female	34965	28.6301
CG17117	hth	dilp5 male	34637	149.018
CG43720	sick	dilp5 male	54037	6.15284
CG3868	Marf	dilp5 male	55189	36.7091
CG2411	ptc	dilp5 male	55686	0.995613
CG34394	GramD1B	dilp5 male	66316	8.5264
CG14991	Fit1	dilp5 male	44536	21.3045
CG15112	ena	dilp5 male	39034	5.39542
CG6016	bbc	dilp5 male	57704	55.4756
CG3653	kirre	dilp5 male	67340	19.7118
CG32264	CG32264	dilp5 male	64966	98.0644
CG5645	CG5645	dilp5 male	61346	0.475922
CG7518	CG7518	dilp5 male	77392	5.20371
CG7583	CtBP	dilp5 male	32889	51.1279
